# The capsule and genetic background, rather than specific individual loci, strongly influence *in vitro* pneumococcal growth kinetics

**DOI:** 10.1101/2024.12.05.627025

**Authors:** Chrispin Chaguza, Daan W. Arends, Stephanie W. Lo, Indri Hapsari Putri, Anna York, John A. Lees, Anne L. Wyllie, Daniel M. Weinberger, Stephen D. Bentley, Marien I. de Jonge, Amelieke J.H. Cremers

## Abstract

Bacterial growth characteristics intrinsic to each strain can impact and influence gene expression, antibiotic susceptibility, and disease pathogenesis. However, little is known about specific genomic variations that influence these bacterial growth features. Here, we investigate the impact of *Streptococcus pneumoniae* genetics on its *in vitr*o growth features to shed light on genes that may be important targets in the development of vaccines and therapeutics. We use statistical models to estimate growth features and demonstrate that they varied significantly across capsular serotypes and lineages, were strongly correlated with phylogeny, and showed high heritability, highlighting a strong genetic basis. Despite this, genome-wide association studies revealed no specific genomic loci statistically associated with the growth features independently of the genetic background, including those in the locus responsible for capsular polysaccharide synthesis. Our findings suggest that the serotype and lineage, as well as a combination of genomic loci, influence intrinsic pneumococcal growth kinetics, which may have implications for pneumococcal disease pathogenesis.
