## Supplementary Data 3 for "The capsule and genetic background, rather than specific individual loci, strongly influence *in vitro* pneumococcal growth kinetics"

### Sheet: PREV.SEROT.CARRIAGE.GROWTH.RATE
Table showing the mean growth rate and prevalence of each serotype in nasopharyngeal carriage
Serotype	Mean.growth.rate	95%.low.confidence.interval	95%.high.confidence.interval	Prevalence.serotype	95%.low.confidence.interval	95%.high.confidence.interval
3	1.68281	1.32611	2.03951	0.254704	0.00724788	0.50216
19F	2.18804	1.92289	2.45319	0.0597214	-0.0748674	0.19431
8	2.20697	1.84417	2.56978	0.143853	-0.0554663	0.343172
1	2.22155	1.99906	2.44404	0.0136856	-0.052301	0.0796722
19A	2.25906	1.7913	2.72683	0.0190349	-0.0585751	0.0966449
22F	2.34071	2.1161	2.56532	0.0289485	-0.0662762	0.124173
15A	2.35474	2.18634	2.52314	0.0152888	-0.054399	0.0849766
23F	2.34747	1.79655	2.89839	0.136021	-0.0586809	0.330723
14	2.43232	2.17668	2.68795	0.0856002	-0.0732988	0.244499
33F	2.37498	1.92988	2.82008	0.0361856	-0.0698814	0.142252
13	2.42158	2.14586	2.6973	0.0343107	-0.0690723	0.137694
18C	2.40686	2.15165	2.66206	0.0105521	-0.0474817	0.0685858
23A	2.48821	2.28623	2.69019	0.0270698	-0.0651022	0.119242
4	2.49753	2.23786	2.7572	0.0556151	-0.0745476	0.185778
5	2.46389	2.38437	2.54342	0.00832916	-0.0432887	0.059947
27	3.06815	2.24499	3.89131	0.0152888	-0.054399	0.0849766

### Sheet: PREV.SEROT.DISEASE.GROWTH.RATE
Table showing the mean growth rate and prevalence of each serotype in invasive disease
Serotype	Mean.growth.rate	95%.low.confidence.interval	95%.high.confidence.interval	Prevalence.serotype	95%.low.confidence.interval	95%.high.confidence.interval
3	1.68281	1.32611	2.03951	0.0810811	0.041747	0.120415
19F	2.18804	1.92289	2.45319	0.0324324	0.00690538	0.0579595
8	2.20697	1.84417	2.56978	0.102703	0.0589576	0.146448
1	2.22155	1.99906	2.44404	0.0702703	0.0334375	0.107103
06B	2.17661	1.7522	2.60101	0.027027	0.00365912	0.0503949
19A	2.25906	1.7913	2.72683	0.0216216	0.000662757	0.0425805
06A	2.33142	2.09931	2.56353	0.0432432	0.0139323	0.0725542
22F	2.34071	2.1161	2.56532	0.0216216	0.000662757	0.0425805
22A	2.48271	2.37291	2.59251	0.0108108	-0.004091	0.0257126
09V	2.34129	2.00356	2.67902	0.0918919	0.0502647	0.133519
15A	2.35474	2.18634	2.52314	0.0108108	-0.004091	0.0257126
23F	2.34747	1.79655	2.89839	0.0540541	0.0214691	0.086639
14	2.43232	2.17668	2.68795	0.12973	0.0813106	0.178149
33F	2.37498	1.92988	2.82008	0.0108108	-0.004091	0.0257126
13	2.42158	2.14586	2.6973	0.0108108	-0.004091	0.0257126
18C	2.40686	2.15165	2.66206	0.027027	0.00365912	0.0503949
23A	2.48821	2.28623	2.69019	0.0108108	-0.004091	0.0257126
4	2.49753	2.23786	2.7572	0.0810811	0.041747	0.120415
5	2.46389	2.38437	2.54342	0.0216216	0.000662757	0.0425805
09N	2.47616	2.33461	2.61772	0.0108108	-0.004091	0.0257126
07F	2.47807	2.23986	2.71628	0.0918919	0.0502647	0.133519
27	3.06815	2.24499	3.89131	0.0108108	-0.004091	0.0257126

### Sheet: INVASIVENESS.GROWTH.RATE
Table showing the mean growth rate and invasiveness (odds of isolation in invasive disease relative to nasopharyngeal carriage) of each serotype
Serotype	Mean.growth.rate	95%.low.confidence.interval	95%.high.confidence.interval	Serotype.invasiveness	95%.low.confidence.interval	95%.high.confidence.interval
3	1.68281	1.32611	2.03951	0.318335	0.125973	0.804437
19F	2.18804	1.92289	2.45319	0.543062	0.218346	1.35068
8	2.20697	1.84417	2.56978	0.713942	0.212353	2.40031
1	2.22155	1.99906	2.44404	5.1346	1.68116	15.6821
19A	2.25906	1.7913	2.72683	1.13589	0.431798	2.9881
22F	2.34071	2.1161	2.56532	0.746901	0.108932	5.12119
15A	2.35474	2.18634	2.52314	0.707107	0.055427	9.02087
23F	2.34747	1.79655	2.89839	0.397395	0.166202	0.950184
14	2.43232	2.17668	2.68795	1.51553	0.725585	3.16549
33F	2.37498	1.92988	2.82008	0.29876	0.0364663	2.44768
13	2.42158	2.14586	2.6973	0.315086	0.070586	1.4065
18C	2.40686	2.15165	2.66206	2.5613	0.867098	7.56578
23A	2.48821	2.28623	2.69019	0.399368	0.117247	1.36034
4	2.49753	2.23786	2.7572	1.4579	0.596647	3.56234
5	2.46389	2.38437	2.54342	2.59589	0.635497	10.6038
27	3.06815	2.24499	3.89131	0.707107	0.0581289	8.60158
