## Supplementary Data 2 for "The capsule and genetic background, rather than specific individual loci, strongly influence *in vitro* pneumococcal growth kinetics"

### Sheet: Heritability
Table showing the inferred heritability from the GWAS of different pneumococcal growth features or parameters. The heritability ranges from 0 to 1 with high values indicating that the phenotype is largely explained by genetics.
Growth.feature	Heritability (h^2)	Standard.Error	95%.Confidence.interval.low	95%.Confidence.interval.high
Average growth rate (r)	0.763279	0.0438984	0.677238	0.84932
Maximum growth density (L or Lmax)	0.882091	0.0291063	0.825043	0.939139
Maximum growth change (H or delta.H)	0.800755	0.044115	0.71429	0.88722
Lag phase duration (lag)	0.285653	0.074017	0.14058	0.430726

### Sheet: Phylogenetic.signal
Table showing the inferred Pagel's lambda showing the phylogenetic signal (correlation between the phylogeny and phenotype) of different in vitro pneumococcal growth features or parameters. The Pagel's lambda typically ranges from 0 to 1, with large values indicating a strong correlation between the phylogeny and the phenotype.
Growth.feature	Pagel's lambda	P.value	95%.Confidence.interval.low	95%.Confidence.interval.high
Average growth rate (r)	0.720578	2.07502e-64	0.611251	0.809028
Maximum growth density (L or Lmax)	0.731584	4.18345e-26	0.565815	0.844873
Maximum growth change (H or delta.H)	0.602755	1.52622e-16	0.398729	0.760038
Lag phase duration (lag)	0.305085	5.41739e-16	0.173718	0.470368
